# Pharmacologic AMPK Activation Extends Lifespan in *C. elegans* and Improves Aspects of Healthspan in Mice

**DOI:** 10.64898/2026.04.21.719899

**Authors:** Özlem Altintas, Marie Knufinke, Charlotte G. Mann, P. Kent Langston, Joshua D. Rabinowitz, Coleen T. Murphy, Collin Y. Ewald, Sarah J. Mitchell, Michael R. MacArthur

**Affiliations:** Department of Health Sciences and Technology, ETH Zurich, Schwerzenbach CH-8603; Department of Pathology, Yale School of Medicine, New Haven CT, 06510 USA; Yale Center for Research on Aging, Yale School of Medicine, New Haven CT, 06510 USA; Department of Chemistry, Princeton University, Princeton NJ 08544 USA; Lewis-Sigler Institute for Integrative Genomics, Princeton University, Princeton NJ 08544 USA; Ludwig Institute for Cancer Research, Princeton University, Princeton NJ 08544 USA; Department of Molecular Biology, Princeton University, Princeton NJ 08544 USA

## Abstract

Dysregulated energy metabolism is a hallmark of aging. Many interventions that extend lifespan converge on the conserved master regulator of energy metabolism, AMP-activated kinase (AMPK), and direct genetic activation of AMPK extends lifespan in multiple species. Here, we test the ability of a specific and potent pharmacologic AMPK activator, MK-8722, to extend lifespan in *C. elegans* and improve healthspan in aged mice. Treatment with MK-8722 from adulthood significantly extended lifespan in an AMPK-dependent manner in both wildtype and Cockayne syndrome model *csb-1* mutant C. elegans, without impairing motility or reproductive capacity. Mice treated with MK-8722 from 18 until 24 months of age had significantly reduced body fat accumulation, blocked age-associated declines in fasting blood glucose and enhanced circadian rhythmicity in respiratory quotient, suggesting an improved overall metabolic state. Hepatic RNA sequencing revealed a decrease in inflammation-related pathways and an increase in sterol metabolic pathways, which was consistent with significantly increased levels of multiple sterol-derived metabolites, including lithocholic acid, a proposed mediator of the benefits of caloric restriction. Our results support pharmacologic AMPK activation as a promising gerotherapeutic strategy.
