## Supplemental Workbook 1 for "Pharmacologic AMPK Activation Extends Lifespan in *C. elegans* and Improves Aspects of Healthspan in Mice"

### Sheet: Fig1A
Test Result
Condition	chi-squared	P-value	Bonferroni P-value
aak-2 null (DMSO) vs aak-2 null (70uM MK-8722)	0.97	0.3246	1
aak-2 null (DMSO) vs CA-AAK2 (DMSO)	158.76	0	0
aak-2 null (DMSO) vs CA-AAK-2 (70uM MK-8722)	166.47	0	0
aak-2 null (DMSO) vs N2 (DMSO)	5.56	0.0183	0.0917
aak-2 null (DMSO) vs N2 (70uM MK-8722)	38.77	0	0
aak-2 null (70uM MK-8722) vs CA-AAK2 (DMSO)	170.05	0	0
aak-2 null (70uM MK-8722) vs CA-AAK2 (70uM MK-8722)	175.7	0	0
aak-2 null (70uM MK-8722) vs N2 (DMSO)	10.46	0.0012	0.0061
aak-2 null (70uM MK-8722) vs N2 (70uM MK-8722)	47.84	0	0
CA-AAK2 (DMSO) vs CA-AAK2 (70uM MK-8722)	0.33	0.5667	1
CA-AAK2 (DMSO) vs N2 (DMSO)	79.17	0	0
CA-AAK2 (DMSO) vs N2 (70uM MK-8722)	1.16	0.2822	1
CA-AAK2 (70uM MK-8722) vs N2 (DMSO)	87.03	0	0
CA-AAK2 (70uM MK-8722) vs N2 (70uM MK-8722)	1.74	0.1875	0.9373
N2 (DMSO) vs N2 (70uM MK-8722)	19.73	8.9e-06	4.5e-05
name	no_subjects	days	std_err	95_ci	at_25	at_50	at_75	at_90	at_100	95_median_ci	at_inter_25	at_inter_50	at_inter_75	at_inter_90	at_inter_100
aak-2 null (DMSO)	120	13.06	0.19	12.68 ~ 13.45	11	13	14	15	18	- ~ -	10.98	12.59	13.95	14.88	18
aak-2 null (70uM MK-8722)	120	12.82	0.17	12.48 ~ 13.16	11	13	14	15	19	12.0 ~ 12.0	10.88	12.33	13.61	14.52	19
CA-AAK2 (DMSO)	120	18.13	0.27	17.61 ~ 18.65	16	18	19	22	25	18.0 ~ 18.0	15.55	17.34	18.9	21.65	25
CA-AAK2 (MK-8722)	120	18.37	0.28	17.83 ~ 18.91	16	18	20	22	26	18.0 ~ 18.0	15.87	17.72	19.05	21.38	26
N2 (DMSO)	60	14.09	0.29	13.51 ~ 14.66	12	14	16	17	18	13.0 ~ 14.0	11.93	13.06	15.12	16.32	18
N2 (70uM MK)	60	17.34	0.85	15.67 ~ 19.00	15	17	21	21	23	15.0 ~ 20.0	14.03	16.32	20.08	20.93	23

### Sheet: Fig1B
Test Result
Condition	chi-squared	P-value	Bonferroni P-value
N2 (0.1%DMSO)l v.s. N2(70uM MK-8722)	16.01	0.0001	0.0002
N2 (0.1%DMSO)l v.s. csb-1(0.1%DMSO)	21.73	3.1e-06	9.4e-06
N2 (0.1%DMSO)l v.s. csb-1(70uM MK-8722)	56	0	0
N2(70uM MK-8722) v.s. N2 (0.1%DMSO)l	16.01	0.0001	0.0002
N2(70uM MK-8722) v.s. csb-1(0.1%DMSO)	0	0.9878	1
N2(70uM MK-8722) v.s. csb-1(70uM MK-8722)	13.9	0.0002	0.0006
csb-1(0.1%DMSO) v.s. N2 (0.1%DMSO)l	21.73	3.1e-06	9.4e-06
csb-1(0.1%DMSO) v.s. N2(70uM MK-8722)	0	0.9878	1
csb-1(0.1%DMSO) v.s. csb-1(70uM MK-8722)	14.06	0.0002	0.0005
csb-1(70uM MK-8722) v.s. N2 (0.1%DMSO)l	56	0	0
csb-1(70uM MK-8722) v.s. N2(70uM MK-8722)	13.9	0.0002	0.0006
csb-1(70uM MK-8722) v.s. csb-1(0.1%DMSO)	14.06	0.0002	0.0005
name	no_subjects	days	std_err	95_ci	at_25	at_50	at_75	at_90	at_100	95_median_ci	at_inter_25	at_inter_50	at_inter_75	at_inter_90	at_inter_100
N2 (0.1%DMSO)	180	14.07	0.23	13.63 ~ 14.51	12	14	15	18	21	- ~ -	11.52	12.73	14.19	16.97	21
N2(70uM MK-8722)	180	15.85	0.43	15.01 ~ 16.69	14	15	18	21	26	14.0 ~ 15.0	12.33	14.42	17.93	20.96	26
csb-1(0.1%DMSO)	150	15.67	0.28	15.13 ~ 16.21	14	15	18	19	22	14.0 ~ 14.0	13.05	14.25	16.13	18.75	22
csb-1(70uM MK-8722)	180	17.82	0.6	16.65 ~ 18.99	15	18	20	25	26	15.0 ~ 18.0	14.31	16.15	19.26	22.65	26

### Sheet: FigS1A
Test Result
Condition	chi-squared	P-value	Bonferroni P-value
csb-1 control v.s. csb-1 (70uM MK)	4.94	0.0262	0.1311
csb-1 control v.s. AAK-2-KO; csb-1#2 (0.1% DMSO)	37.05	0	0
csb-1 control v.s. AAK-2-KO; csb-1 #2 (70uM MK)	27.94	1.2e-07	6.2e-07
csb-1 control v.s. I600;CS (tdTomato; CA-AAK-2::GFP; csb-1) (0.1% DMSO)	27.05	2e-07	9.9e-07
csb-1 control v.s. I600;CS (tdTomato; CA-AAK-2::GFP; csb-1) (70uM MK)	22.94	1.7e-06	8.3e-06
csb-1 (70uM MK) v.s. csb-1 control	4.94	0.0262	0.1311
csb-1 (70uM MK) v.s. AAK-2-KO; csb-1#2 (0.1% DMSO)	59.16	0	0
csb-1 (70uM MK) v.s. AAK-2-KO; csb-1 #2 (70uM MK)	56.79	0	0
csb-1 (70uM MK) v.s. I600;CS (tdTomato; CA-AAK-2::GFP; csb-1) (0.1% DMSO)	0.57	0.449	1
csb-1 (70uM MK) v.s. I600;CS (tdTomato; CA-AAK-2::GFP; csb-1) (70uM MK)	0.63	0.4259	1
AAK-2-KO; csb-1#2 (0.1% DMSO) v.s. csb-1 control	37.05	0	0
AAK-2-KO; csb-1#2 (0.1% DMSO) v.s. csb-1 (70uM MK)	59.16	0	0
AAK-2-KO; csb-1#2 (0.1% DMSO) v.s. AAK-2-KO; csb-1 #2 (70uM MK)	3.55	0.0594	0.2969
AAK-2-KO; csb-1#2 (0.1% DMSO) v.s. I600;CS (tdTomato; CA-AAK-2::GFP; csb-1) (0.1% DMSO)	151.92	0	0
AAK-2-KO; csb-1#2 (0.1% DMSO) v.s. I600;CS (tdTomato; CA-AAK-2::GFP; csb-1) (70uM MK)	144.47	0	0
AAK-2-KO; csb-1 #2 (70uM MK) v.s. csb-1 control	27.94	1.2e-07	6.2e-07
AAK-2-KO; csb-1 #2 (70uM MK) v.s. csb-1 (70uM MK)	56.79	0	0
AAK-2-KO; csb-1 #2 (70uM MK) v.s. AAK-2-KO; csb-1#2 (0.1% DMSO)	3.55	0.0594	0.2969
AAK-2-KO; csb-1 #2 (70uM MK) v.s. I600;CS (tdTomato; CA-AAK-2::GFP; csb-1) (0.1% DMSO)	187.44	0	0
AAK-2-KO; csb-1 #2 (70uM MK) v.s. I600;CS (tdTomato; CA-AAK-2::GFP; csb-1) (70uM MK)	174.95	0	0
I600;CS (tdTomato; CA-AAK-2::GFP; csb-1) (0.1% DMSO) v.s. csb-1 control	27.05	2e-07	9.9e-07
I600;CS (tdTomato; CA-AAK-2::GFP; csb-1) (0.1% DMSO) v.s. csb-1 (70uM MK)	0.57	0.449	1
I600;CS (tdTomato; CA-AAK-2::GFP; csb-1) (0.1% DMSO) v.s. AAK-2-KO; csb-1#2 (0.1% DMSO)	151.92	0	0
I600;CS (tdTomato; CA-AAK-2::GFP; csb-1) (0.1% DMSO) v.s. AAK-2-KO; csb-1 #2 (70uM MK)	187.44	0	0
I600;CS (tdTomato; CA-AAK-2::GFP; csb-1) (0.1% DMSO) v.s. I600;CS (tdTomato; CA-AAK-2::GFP; csb-1) (70uM MK)	0	0.9949	1
I600;CS (tdTomato; CA-AAK-2::GFP; csb-1) (70uM MK) v.s. csb-1 control	22.94	1.7e-06	8.3e-06
I600;CS (tdTomato; CA-AAK-2::GFP; csb-1) (70uM MK) v.s. csb-1 (70uM MK)	0.63	0.4259	1
I600;CS (tdTomato; CA-AAK-2::GFP; csb-1) (70uM MK) v.s. AAK-2-KO; csb-1#2 (0.1% DMSO)	144.47	0	0
I600;CS (tdTomato; CA-AAK-2::GFP; csb-1) (70uM MK) v.s. AAK-2-KO; csb-1 #2 (70uM MK)	174.95	0	0
I600;CS (tdTomato; CA-AAK-2::GFP; csb-1) (70uM MK) v.s. I600;CS (tdTomato; CA-AAK-2::GFP; csb-1) (0.1% DMSO)	0	0.9949	1
Mean/Median Lifespan
name	no_subjects	days	std_err	95_ci	at_25	at_50	at_75	at_90	at_100	95_median_ci	at_inter_25	at_inter_50	at_inter_75	at_inter_90	at_inter_100
csb-1 control	60	16	0.52	14.99 ~ 17.01	13	15	19	20	21	14.0 ~ 16.0	12.81	14.97	17.96	19.79	21
csb-1 (70uM MK)	60	18.18	0.73	16.76 ~ 19.61	15	17	20	26	27	16.0 ~ 17.0	14.82	16.85	19.33	24.45	27
AAK-2-KO; csb-1#2 (0.1% DMSO)	120	12.53	0.24	12.05 ~ 13.01	11	12	14	15	18	12.0 ~ 12.0	10.4	11.79	13.35	14.66	18
AAK-2-KO; csb-1 #2 (70uM MK)	120	13.15	0.2	12.77 ~ 13.54	12	13	15	15	18	13.0 ~ 13.0	11.11	12.71	14.06	14.91	18
I600;CS (tdTomato; CA-AAK-2::GFP; csb-1) (0.1% DMSO)	120	19.01	0.26	18.50 ~ 19.52	18	19	22	22	26	18.0 ~ 18.0	16.38	18.12	20.1	21.99	26
I600;CS (tdTomato; CA-AAK-2::GFP; csb-1) (70uM MK)	120	18.89	0.29	18.32 ~ 19.46	18	18	20	23	27	18.0 ~ 18.0	16.15	17.94	19.89	22.27	27

### Sheet: FigS1D
Span	Variable	NumWorms	Median	LowerMedian95CI	UpperMedian95CI	Mean	MeanError	LowerMean95CI	UpperMean95CI	Max	0.25	0.75	0.95
Motility	(-) Control	457	18.4472	18.0472	19.1125	18.8981	0.2167	18.4734	19.3229	31.9173	15.5514	22.3028	26.4291
Motility	MK-8722 70 µM	406	19.5319	18.8312	20.3507	19.5698	0.2211	19.1365	20.0031	37.3326	16.2423	22.8597	26.3986
Motility	MK-8722 200 µM	415	17.9083	17.2194	18.3534	18.1731	0.2155	17.7509	18.5954	33.3458	15.0007	21.3847	25.3312
Lifespan	(-) Control	457	26.968	26.6486	27.7597	26.5138	0.2425	26.0385	26.9892	37.9521	22.7972	30.4222	34.1278
Lifespan	MK-8722 70 µM	406	27.6646	27.1243	28.184	27.2614	0.2436	26.7841	27.7388	39.8896	24.9291	30.4965	34.3166
Lifespan	MK-8722 200 µM	415	24.9784	24.4666	25.5944	24.6733	0.224	24.2342	25.1125	38.3041	21.8416	27.65	31.6916
Span	Variable1	Variable2	P25	P50	P75	P95
Motility	(-) Control	MK-8722 70 µM	0.0706	0.0204	0.3859	1
Motility	(-) Control	MK-8722 200 µM	0.3098	0.0581	0.0846	0.0114
Lifespan	(-) Control	MK-8722 70 µM	0.0012	0.1728	0.8131	0.6394
Lifespan	(-) Control	MK-8722 200 µM	0.0507	0	0	0.0003
